# Optimizing High-Parameter T-Cell Immunophenotyping Through Direct Comparison of Conventional and Spectral Flow Cytometry

**DOI:** 10.64898/2026.04.17.718631

**Authors:** Domenico Lo Tartaro, Kelly Lundsten, Anisha Jose, Andrea Cossarizza

## Abstract

High-parameter flow cytometry is essential for dissecting the intricate landscape of T-cell diversity. In this study, we directly compare conventional flow cytometry (CFC) and spectral flow cytometry (SFC) for high-dimensional T-cell phenotyping, assessing how spectral detection and panel-design strategies influence analytical performance.

Using peripheral blood mononuclear cells from healthy donors stained with both an established (v1) and an optimized (v2) fluorochrome-labelled antibody panel, and analyzed through manual gating and unsupervised approaches, we found that CFC reliably identified major T-cell subsets. However, spectral acquisition consistently delivered clear technical advantages, including improved signal-to-noise ratios, higher staining index values, and superior resolution of low-intensity and co-expressed markers.

These improvements translated into more sharply delineated multidimensional clusters and a markedly enhanced resolution of T-cell differentiation states. Moreover, the optimized spectral panel enhanced the unsupervised detection of rare populations, such as cytotoxic CD4⁺ T-cells (PD-1⁺GZMB⁺). However, despite the overall increase in data quality achieved with SFC, the selection of antibody clones may influence the measured frequencies of the identified populations. Finally, SFC - particularly when coupled with rational panel optimization and the use of advanced fluorophores - consistently delivers superior, higher-quality measurements and improved multidimensional resolution, thereby substantially enhancing the robustness and sensitivity of high-parameter T-cell phenotyping for comprehensive immunological studies.
