## Supplementary Tables for "Optimizing High-Parameter T-Cell Immunophenotyping Through Direct Comparison of Conventional and Spectral Flow Cytometry": Supplementary Table 1.xlsx

### Sheet: Version_1
Specificity	Fluorochrome	Clone	Manufacturer	Cat.#	Titer (µL)	Lot
Viability	Live dead IR876	//	Thermo Fisher Scientific	L34980	1.25	2519449
CXCR6	BV605	13B1E5	BD Biosciences	743599	2.5	1342512
CCR7	BV650	4043H7	BioLegend	353234	2.5	B340645
CD45	IR820	J33	Beckman Coulter Life Sciences		2	D24-075-1
CD49a	BUV496	SR84	BD Biosciences	750629	2.5	2041219
CD103	BUV661	Ber-ACT8	BD Biosciences	749993	0.3	1187987
PSGL1(CD162)	BV510	KPL-1	BD Biosciences	743479	0.625	2041205
CD226 (DNAM-1)	FITC	11A8	BioLegend	338304	0.625	B343014
CTLA-4	BB700	BNI3	BD Biosciences	566902	1.25	1071437
CD96	PE	NK92.39	BioLegend	338406	1.25	B285997
CD8	AF594	RPA-T8	BioLegend	301056	0.3	B335220
CD39	PE_DAZZLE	A1	BioLegend	328224	1.25	B280874
CD69	PC5	TP1.55.3	Beckman Coulter Life Sciences	IM2656	10	200507
PD-1	PC5.5	PD1.3	Beckman Coulter Life Sciences	B36123	10	300001
CD4	PC7	SFCI12T4D11	Beckman Coulter Life Sciences	737660	10	7975107
CD161	AF647	HP-3410	BioLegend	339910	1.25	B386395
CD45RA	AF700	HI100	BioLegend	304120	2.5	B355316
CD3	APC_AF750	UCHT1	Beckman Coulter Life Sciences	A94680	10	300002
Ki-67	BUV395	B56	BD Biosciences	564071	2.5	1110829
GZMB	BV421	QA18A18	BioLegend	396414	1.25	B389457
T-BET	BV785	4B10	BioLegend	644835	2.5	B356911

### Sheet: Version_2
Specificity	Fluorochrome	Clone	Manufacturer	Cat.#	Titer (µL)	Lot
Viability	Live dead IR876	//	Thermo Fisher Scientific	L34980	1.25	2519449
CXCR6	BV605	13B1E5	BD Biosciences	743599	2.5	1342512
CCR7	BV650	4043H7	BioLegend	353234	2.5	B340645
CD45	IR820	J33	Beckman Coulter Life Sciences		2	D24-075-1
CD49a	BUV496	SR84	BD Biosciences	750629	2.5	2041219
CD103	BUV661	Ber-ACT8	BD Biosciences	749993	0.3	1187987
CD8	BV510	SK1	BioLegend	344731	2.5	B433273
CD4	BV785	RPA-T4	BioLegend	300553	1.25	B417438
CD39	RB613	TU66	BD Biosciences	758499	2.5	5097792
CTLA-4	RB705	BNI3	BD Biosciences	570678	1.25	5008201
CD226 (DNAM-1)	RB780	11A8	BD Biosciences	755470	2.5	5097790
CD96	PE	NK92.39	BioLegend	338406	1.25	B285997
PSGL1(CD162)	RY610	KPL-1	BD Biosciences	758307	1.25	5097791
CD69	PE-Fire 640	FN50	BioLegend	310959	5	B439903
PD-1	RY703	EH12.1	BD Biosciences	571440	2.5	5003823
CD161	AF647	HP-3410	BioLegend	339910	1.25	B386395
CD45RA	R720	REA562	Miltenyi Biotec	130-132-102	2	1325040568
CD3	APC_AF750	UCHT1	Beckman Coulter Life Sciences	A94680	10	300002
Ki-67	BUV395	B56	BD Biosciences	564071	2.5	1110829
GZMB	BV421	QA18A18	BioLegend	396414	1.25	B389457
T-BET	AF488	4B10	BioLegend	644829	2.5	B399563
