## Supplementary Tables for "Optimizing High-Parameter T-Cell Immunophenotyping Through Direct Comparison of Conventional and Spectral Flow Cytometry": Supplementary Table 2.xlsx

### Sheet: CFC
Table summarizing the MFI, robust standard deviation (rSD), and staining index (SI) for each marker included in version 1 of the panel used for conventional flow cytometry (CFC) cell acquisition.
Marker	Fluorochrome	MFI+	MFI-	rSD	SI
CD45	IR820	82	-95.7	176	0.50483
CD3	APC_AF750	27334	-89.9	527	26.0189
CD4	PC7	50241	-220	950	26.5584
CD8	AF594	13969	-191	424	16.6981
CCR7	BV650	3031	658	402	2.95149
CD45RA	AF700	5965	423	447	6.19911
CD39	PE_DAZZLE	4437	932	266	6.58835
CD49a	BUV496	4753	908	658	2.92173
CD69	PC5	5032	20.5	327	7.66284
CD103	BUV661	17138	601	349	23.692
CD96	PE	3323	1583	634	1.37224
CD161	AF647	11525	1111	2158	2.41288
CD226	FITC	3126	846	250	4.56
PSGL1(CD162)	BV510	12173	3338	1331	3.31893
CTLA-4	BB700	4643	790	456	4.22478
CXCR6	BV605	3911	329	608	2.94572
GZMB	BV421	26484	876	404	31.6931
Ki-67	BUV395	6995	581	253	12.6759
PD-1	PC5.5	3337	456	308	4.67695
TBET	BV785	4165	606	941	1.89107

### Sheet: SFC v1
Table summarizing the MFI, robust standard deviation (rSD), and staining index (SI) for each marker included in version 1 of the panel used for spectral flow cytometry (SFCv1) cell acquisition.
Marker	Fluorochrome	MFI+	MFI-	rSD	SI
CD45	IR820	1060	-150	176	3.4375
CD3	APC_AF750	96081	27.7	943	50.9296
CD4	PC7	129275	440	1085	59.371
CD8	AF594	18878	408	623	14.8234
CCR7	BV650	14865	713	1829	3.86878
CD45RA	AF700	10873	346	537	9.80168
CD39	PE_DAZZLE	8548	0	809	5.28307
CD49a	BUV496	7911	430	1228	3.04601
CD69	PC5	8115	490	677	5.63146
CD103	BUV661	37897	386	715	26.2315
CD96	PE	3566	1319	761	1.47635
CD161	AF647	8365	1452	1036	3.33639
CD226	FITC	3282	-798	330	6.18182
PSGL1(CD162)	BV510	76373	6655	2992	11.6507
CTLA-4	BB700	3819	235	465	3.85376
CXCR6	BV605	5289	-299	892	3.13229
GZMB	BV421	106328	2413	1328	39.1246
Ki-67	BUV395	14930	150	414	17.8502
PD-1	PC5.5	10378	456	748	6.63235
TBET	BV785	7414	1162	1042	3

### Sheet: SFC v2
Table summarizing the MFI, robust standard deviation (rSD), and staining index (SI) for each marker included in version 2 of the panel used for spectral flow cytometry (SFCv2) cell acquisition.
Marker	Fluorochrome	MFI+	MFI-	rSD	SI
CD45	IR820	1301	-19.9	134	4.92873
CD3	APC_AF750	95623	41.5	984	48.5678
CD4	BV785	41444	466	749	27.3551
CD8	BV510	89190	506	1056	41.9905
CCR7	BV650	14451	667	1430	4.81958
CD45RA	R720	63733	1212	2452	12.749
CD39	RB613	4181	46	318	6.50157
CD49a	BUV496	6765	140	739	4.48241
CD69	PE-Fire 640	6135	438	644	4.42314
CD103	BUV661	42369	279	551	38.1942
CD96	PE	2404	983	540	1.31574
CD161	AF647	7747	795	1081	3.21554
CD226	RB780	7285	272	309	11.3479
PSGL1(CD162)	RY610	16963	1431	733	10.5948
CTLA-4	RB705	1526	-53	343	2.30175
CXCR6	BV605	5494	-56.1	522	5.31619
GZMB	BV421	110751	2095	1005	54.0577
Ki-67	BUV395	15773	182	374	20.8436
PD-1	RY703	12356	670	1374	4.25255
TBET	AF488	8401	1330	875	4.04057
