## Supplementary Tables for "Optimizing High-Parameter T-Cell Immunophenotyping Through Direct Comparison of Conventional and Spectral Flow Cytometry": Supplementary Table 3.xlsx

### Sheet: Cofactors
antigen	cofactors conventional	cofactors spectral v1	cofactors spectral v2
CD4	9000	20000	6000
CD8	3000	4000	10000
CD45RA	3000	3000	10000
CCR7	2000	4000	5000
CD69	3000	4000	4000
CD103	5000	5000	10000
CD39	5000	5000	3000
CD49a	4000	6000	5000
CD161	5000	5000	5000
CXCR6	3000	5000	4000
Ki-67	4000	4000	4000
GZMB	3000	20000	20000
T-BET	5500	5500	5500
PD-1	2500	3500	6000
CTLA-4	4000	5000	2500
CD96	3000	3000	3000
CD162	5000	10000	5000
CD226	2000	200	1000
